# Addressing technical pitfalls in pursuit of molecular factors that mediate immunoglobulin gene regulation

**DOI:** 10.1101/2024.03.06.582860

**Authors:** Eric Engelbrecht, Oscar L. Rodriguez, Corey T. Watson

## Abstract

The expressed antibody repertoire is a critical determinant of immune-related phenotypes. Antibody-encoding transcripts are distinct from other expressed genes because they are transcribed from somatically rearranged gene segments. Human antibodies are composed of two identical heavy and light chain polypeptides derived from genes in the immunoglobulin heavy chain (IGH) locus and one of two light chain loci. The combinatorial diversity that results from antibody gene rearrangement and the pairing of different heavy and light chains contributes to the immense diversity of the baseline antibody repertoire. During rearrangement, antibody gene selection is mediated by factors that influence chromatin architecture, promoter/enhancer activity, and V(D)J recombination. Interindividual variation in the composition of the antibody repertoire associates with germline variation in IGH, implicating polymorphism in antibody gene regulation. Determining how IGH variants directly mediate gene regulation will require integration of these variants with other functional genomic datasets. Here, we argue that standard approaches using short reads have limited utility for characterizing regulatory regions in IGH at haplotype-resolution. Using simulated and ChIP-seq reads, we define features of IGH that limit use of short reads and a single reference genome, namely 1) the highly duplicated nature of DNA sequence in IGH and 2) structural polymorphisms that are frequent in the population. We demonstrate that personalized diploid references enhance performance of short-read data for characterizing mappable portions of the locus, while also showing that long-read profiling tools will ultimately be needed to fully resolve functional impacts of IGH germline variation on expressed antibody repertoires.
