## Supplemental Tables for "Addressing technical pitfalls in pursuit of molecular factors that mediate immunoglobulin gene regulation"

### Sheet: Table 1
IGH Genes included	multiple alleles identified	SV Type (relative to GRCh37)	Event Size (Kbp)	Included in GRCh37	Included in GRCh38
V7-4-1	no	INS	9.5	-	X
IGHD2-8, IGHD1-7, IGHD6-6, IGHD5-5, IGHD4-4, IGHD3-3	no	DEL	9.6	-	-
IGHV3-23, IGHV3-23D	yes	INS (duplication)	10.8	-	-
IGHV1-8, IGHV3-9, IGHV3-64D, IGHV5-10-1	yes	Complex	37.7	-	-
IGHV2-70D, IGHV1-69-2, IGHV1-69D	no	INS	47	-	X
IGHV3-38, IGHV4-38-2, IGHV3-43D, IGHV3-38-3, IGHV1-38-4, IGHV4-39	yes	INS	75.8	-	-
IGHV3-30, IGHV4-30-2, IGHV3-30-3, IGHV4-30-4, IGHV3-30-5, IGHV4-31, IGHV3-33	yes	INS	77.6	-	-
IGHV3-64D, IGHV5-10-1, IGHV3-11, IGHV3-13, IGHV3-15, IGHV3-16, IGHV1-18, IGHV3-20, IGHV3-21, IGHV3-23, IGHV3-23D, IGHV1-24, IGHV2-26, IGHV4-28, IGHV3-30, IGHV4-30-2	yes	DEL	284	-	-

### Sheet: Table 2
sample	assay	replicate	accession	paired-end (PE) or single-end (SE)	read_length (bp)
NA19240	CTCF	rep1	SRR357457	SE	36
NA19240	CTCF	rep1	SRR357458	SE	36
NA19240	CTCF	rep3	SRR036687	SE	36
NA19240	CTCF	rep3	SRR036795	SE	36
NA19240	CTCF	rep2	SRR998409	PE	101
NA19240	H3K4me1	rep1	SRR998420	PE	101
NA19240	H3K4me1	rep2	SRR998421	PE	101
NA19240	H3K4me1	rep3	SRR998422	PE	101
